# Microbial mechanistic requirements for eliciting a topical and intranasal immune response

**DOI:** 10.64898/2026.07.15.738787

**Authors:** Katherine D. Bauman, Pranav V. Lalgudi, Djenet Bousbaine, Anchaleena James, Miki Chiang, Tam T.D. Nguyen, Joyce M. Swenson, Eunice Tsang, Hyojin Kim, Felicitas Ruiz, Naveen Jasti, Zachary Jones, David B. Li, Annie T. Nguyen, Anne Trinh, Megha Lingamsetty, Aishan Zhao, Masahiko Terasaki, Neil P. King, Michael A. Fischbach

**Affiliations:** Department of Bioengineering, Stanford University, Stanford, CA, USA; Department of Genetics, Stanford University School of Medicine, Stanford, CA, USA; ChEM-H Institute, Stanford University, Stanford, CA, USA; Microbiome Therapies Initiative, Stanford University, Stanford, CA, USA; Department of Biochemistry, Stanford University, Stanford, CA, USA; Department of Biochemistry, University of Washington, Seattle, WA, USA; Institute for Protein Design, University of Washington, Seattle, WA, USA; Department of Molecular Engineering, University of Washington, Seattle, WA, USA; Chan Zuckerberg Biohub, Stanford, CA, USA

**Author notes:** These authors contributed equally (Katherine D. Bauman, Pranav V. Lalgudi). These authors contributed equally (Anchaleena James, Miki Chiang, Tam T.D. Nguyen).

## Abstract

The skin colonist *Staphylococcus epidermidis* elicits a potent antibody response that can be redirected against an antigen of interest, but this process relies on genetic engineering.^1^ Here, by adapting bioorthogonal chemistry methods to conjugate antigens to the cell surface, we make the process of generating a commensal vaccine rapid and efficient. A wide variety of bacteria displaying tetanus toxin fragment C (TTFC) elicit an antibody response when applied to mice topically, indicating that the inductive process is not limited to colonists. Colonization occurs at two different sites, the skin and nostril; by colonizing each with *S. epidermidis-*TTFC, we show that skin colonization yields a moderate IgG response, while nostril colonization elicits a highly potent systemic IgG response and an exuberant IgA response in the nostrils, lungs, and intestine. Two lines of evidence are consistent with the nasal-associated lymphoid tissue (NALT) as the inductive site for nostril colonization: imaging suggesting robust bacterial translocation, and the induction of commensal-specific B cells following colonization. On the skin, TTFC must be conjugated to live *S. epidermidis* to elicit an antibody response; in the nostrils, live *S. epidermidis*-TTFC and *S. epidermidis* mixed with TTFC are equally potent. Commensal vaccination yields a robust response in pet shop mice, and chemical conjugation facilitates antibody responses to a broad array of antigens, including a whole viral capsid and a rotavirus immunogen. Collectively, these findings provide compelling evidence of a translational path for commensal vaccines.
