## Supplementary material for "Microbial mechanistic requirements for eliciting a topical and intranasal immune response": Table S1

### Sheet: All
Supplementary Table 1
Figure 1f
Ordinary one-way ANOVA followed by Tukey’s multiple comparisons test
Conditions compared	P value	Summary
Naive (OT-I) vs. S. epi wOT-I	0.0002	***
Naive (OT-I) vs. S. epi-OT-I (biotin/SA)	0.0275	*
S. epi wOT-I vs. S. epi-OT-I (biotin/SA)	0.0145	*
Naive (OT-II) vs. S. epi wOT-II	<0.0001	***
Naïve (OT-II) vs. S. epi-OT-II (biotin/SA)	<0.0001	***
Naive vs. S. epi-OT-II (azide/DBCO)	<0.0001	***
S. epi wOT-II vs. S. epi-OT-II (biotin/SA)	0.9709	ns
S. epi wOT-II vs. S. epi-OT-II (azide/DBCO)	0.7373	ns
S. epi-OT-II (biotin/SA) vs. S. epi-OT-II (azide/DBCO)	0.4961	ns
Figure 1g, Figure 2b, Supplementary Figure 3, Supplementary Figure 4c
Ordinary one-way ANOVA followed by Tukey’s multiple comparisons test
Conditions compared	Serum IgG		NW IgA		BALF IgA		CFU
	P value	Summary	P value	Summary	P value	Summary	P value	Summary
naïve vs. S. epi wTTFC	<0.0001	***	0.0144	*	0.0168	*	<0.0001	***
naïve vs. S. epi-TTFC (azide/DBCO)	<0.0001	***	0.0249	*	0.0282	*	<0.0001	***
naïve vs. S. epi LM088-TTFC (biotin/SA)	<0.0001	***	<0.0001	***	0.0001	***	<0.0001	***
naïve vs. S. xylosus-TTFC	<0.0001	***	<0.0001	***	0.0002	***	<0.0001	***
naïve vs. S. epi NHP015-TTFC	<0.0001	***	0.0557	ns	0.0569	ns	<0.0001	***
S. epi wTTFC vs. S. epi-TTFC (azide/DBCO)	0.9971	ns	>0.9999	ns	>0.9999	ns	0.0193	*
S. epi wTTFC vs. S. epi LM088-TTFC (biotin/SA)	0.4234	ns	0.1441	ns	0.5504	ns	0.8583	ns
S. epi wTTFC vs. S. xylosus-TTFC	0.0821	ns	0.205	ns	0.6237	ns	0.8323	ns
S. epi wTTFC vs. S. epi NHP015-TTFC	0.9817	ns	0.9946	ns	0.9965	ns	0.6144	ns
S. epi-TTFC (azide/DBCO) vs. S. epi LM088-TTFC (biotin/SA)	0.7138	ns	0.0925	ns	0.4273	ns	0.2535	ns
S. epi-TTFC (azide/DBCO) vs. S. xylosus-TTFC	0.2142	ns	0.136	ns	0.4976	ns	0.2794	ns
S. epi-TTFC (azide/DBCO) vs. S. epi NHP015-TTFC	>0.9999	ns	0.9995	ns	0.9997	ns	0.4899	ns
S. epi LM088-TTFC (biotin/SA) vs. S. xylosus-TTFC	0.9481	ns	>0.9999	ns	>0.9999	ns	>0.9999	ns
S. epi LM088-TTFC (biotin/SA) vs. S. epi NHP015-TTFC	0.8371	ns	0.0435	*	0.275	ns	0.9979	ns
S. xylosus-TTFC vs. S. epi NHP015-TTFC	0.3176	ns	0.067	ns	0.3323	ns	0.9989	ns
Figure 2c and Supplementary Figure 5c, d
Ordinary one-way ANOVA followed by Tukey’s multiple comparisons test									Unpaired two-tailed t tests with the Holm-Sidak correction
Conditions compared	Serum IgG		NW IgA		BALF IgA		CFU		Serum IgG against bacterial strain
	P value	Summary	P value	Summary	P value	Summary	P value	Summary	P value	Summary
Naive vs. S. epi-TTFC	<0.0001	***	0.3464	ns	0.2152	ns	<0.0001	***	<0.000001	***
Naive vs. S. xylosus-TTFC	<0.0001	***	0.0057	**	<0.0001	***	<0.0001	***	<0.000001	***
Naive vs. Streptococcus sp.-TTFC	0.0005	***	0.4634	ns	0.1767	ns	0.9988	ns	0.065607	ns
Naive vs. M. lentus-TTFC	<0.0001	***	0.0001	***	<0.0001	***	<0.0001	***	0.00035	***
Naive vs. C. accolens-TTFC	<0.0001	***	0.4394	ns	0.1508	ns	0.9814	ns	0.197048	ns
S. epi-TTFC vs. S. xylosus-TTFC	0.0705	ns	0.1548	ns	0.0079	**	0.9993	ns
S. epi-TTFC vs. Streptococcus sp.-TTFC	0.9179	ns	>0.9999	ns	0.9945	ns	<0.0001	***
S. epi-TTFC vs. M. lentus-TTFC	0.5648	ns	0.0034	**	0.0112	*	>0.9999	ns
S. epi-TTFC vs. C. accolens-TTFC	>0.9999	ns	>0.9999	ns	0.9893	ns	<0.0001	***
S. xylosus-TTFC vs. Streptococcus sp.-TTFC	0.0229	*	0.3116	ns	0.0838	ns	<0.0001	***
S. xylosus-TTFC vs. M. lentus-TTFC	0.8995	ns	0.7221	ns	>0.9999	ns	0.9972	ns
S. xylosus-TTFC vs. C. accolens-TTFC	0.1064	ns	0.3317	ns	0.0977	ns	<0.0001	***
Streptococcus sp.-TTFC vs. M. lentus-TTFC	0.2231	ns	0.0166	*	0.107	ns	<0.0001	***
Streptococcus sp.-TTFC vs. C. accolens-TTFC	0.9848	ns	>0.9999	ns	>0.9999	ns	0.8431	ns
M. lentus-TTFC vs. C. accolens-TTFC	0.583	ns	0.0184	*	0.124	ns	<0.0001	***
Naïve (BHI) vs Naïve (BHI Tween)							0.9978	ns
Naive (BHI tween) vs. S. epi-TTFC							<0.0001	***
Naive (BHI tween) vs. S. xylosus-TTFC							<0.0001	***
Naive (BHI tween) vs. Streptococcus sp.-TTFC							0.9409	ns
Naive (BHI tween) vs. M. lentus-TTFC							<0.0001	***
Naive (BHI tween) vs. C. accolens-TTFC							>0.9999	ns
Figure 2d and Supplementary Figure 6b, c, d, e
Ordinary one-way ANOVA followed by Tukey’s multiple comparisons test									Unpaired two-tailed t tests with the Holm-Sidak correction
Conditions compared	Serum IgG		NW IgA		BALF IgA		CFU		Serum IgG against bacterial strain
	P value	Summary	P value	Summary	P value	Summary	P value	Summary	P value	Summary
Naive (BHI) vs. S .epi-TTFC	<0.0001	***	0.7017	ns	0.4288	ns	<0.0001	****	3.4e-05	***
Naïve (BHI) vs. M. lentus-TTFC	<0.0001	***	0.0122	*	0.0132	*	<0.0001	****	0.03677	*
Naïve (BHI) vs. D. radiodurans-TTFC	0.0001	***	0.8606	ns	>0.9999	ns	>0.9999	ns	5.8e-05	***
Naïve (BHI) vs. C. crescentus-TTFC	<0.0001	***	0.0142	*	0.0032	**	>0.9999	ns	<0.000001	***
Naïve (BHI) vs. V. natriegens-TTFC	<0.0001	***	0.0064	**	0.0029	**	0.9929	ns	3.9e-05	***
Naïve (BHI) vs. B. megaterium-TTFC	<0.0001	***	0.983	ns	0.9054	ns	>0.9999	ns	0.000187	***
Naïve (BHI) vs. X. campestris-TTFC	<0.0001	***	0.0012	**	0.0016	**	>0.9999	ns	<0.000001	***
Naïve (BHI) vs. H. elongata-TTFC	<0.0001	***	0.0024	**	0.002	**	0.037	*	5.8e-05	***
S. epi-TTFC vs. M. lentus-TTFC	0.997	ns	0.493	ns	0.7798	ns	0.9997	ns
S. epi-TTFC vs. D. radiodurans-TTFC	0.9959	ns	>0.9999	ns	0.723	ns	<0.0001	***
S. epi-TTFC vs. C. crescentus-TTFC	0.9337	ns	0.5308	ns	0.4568	ns	<0.0001	***
S. epi-TTFCvs. V. natriegens-TTFC	0.823	ns	0.352	ns	0.4381	ns	<0.0001	***
S. epi-TTFC vs. B. megaterium-TTFC	>0.9999	ns	0.9972	ns	0.9947	ns	<0.0001	***
S. epi-TTFC vs. X. campestris-TTFC	0.5135	ns	0.1189	ns	0.322	ns	<0.0001	***
S. epi-TTFC vs. H. elongata-TTFC	0.7964	ns	0.1585	ns	0.2962	ns	<0.0001	***
M. lentus-TTFC vs. D. radiodurans-TTFC	0.8092	ns	0.3204	ns	0.0429	*	<0.0001	***
M. lentus-TTFC vs. C. crescentus-TTFC	0.9999	ns	>0.9999	ns	0.9998	ns	<0.0001	***
M. lentus-TTFC vs. V. natriegens-TTFC	0.9967	ns	>0.9999	ns	0.9997	ns	<0.0001	***
M. lentus-TTFC vs. B. megaterium-TTFC	0.981	ns	0.1346	ns	0.2789	ns	<0.0001	***
M. lentus-TTFC vs. X. campestris-TTFC	0.9273	ns	0.9953	ns	0.9975	ns	<0.0001	***
M. lentus-TTFC vs. H. elongata-TTFC	0.9929	ns	0.996	ns	0.9917	ns	<0.0001	***
D. radiodurans-TTFC vs. C. crescentus-TTFC	0.5039	ns	0.352	ns	0.0115	*	>0.9999	ns
D. radiodurans-TTFC vs. V. natriegens-TTFC	0.3362	ns	0.2121	ns	0.0106	*	0.9929	ns
D. radiodurans-TTFC vs. B. megaterium-TTFC	0.9997	ns	>0.9999	ns	0.9919	ns	>0.9999	ns
D. radiodurans-TTFC vs. X. campestris-TTFC	0.1313	ns	0.0616	ns	0.0061	**	>0.9999	ns
D. radiodurans-TTFC vs. H. elongata-TTFC	0.3334	ns	0.088	ns	0.0069	**	0.037	*
C. crescentus-TTFC vs. V. natriegens-TTFC	>0.9999	ns	>0.9999	ns	>0.9999	ns	0.9929	ns
C. crescentus-TTFC vs. B. megaterium-TTFC	0.8386	ns	0.1519	ns	0.1016	ns	>0.9999	ns
C. crescentus-TTFC vs. X. campestris-TTFC	0.9964	ns	0.9925	ns	>0.9999	ns	>0.9999	ns
C. crescentus-TTFC vs. H. elongata-TTFC	>0.9999	ns	0.9938	ns	>0.9999	ns	0.037	*
V. natriegens-TTFC vs. B. megaterium-TTFC	0.6798	ns	0.0808	ns	0.095	ns	0.9929	ns
V. natriegens-TTFC vs. X. campestris-TTFC	0.9998	ns	0.9996	ns	>0.9999	ns	0.9929	ns
V. natriegens-TTFC vs. H. elongata-TTFC	>0.9999	ns	0.9996	ns	>0.9999	ns	0.581	ns
B. megaterium-TTFC vs. X. campestris-TTFC	0.3618	ns	0.0195	*	0.0599	ns	>0.9999	ns
B. megaterium-TTFC vs. H. elongata-TTFC	0.6564	ns	0.0311	*	0.0595	ns	0.037	*
X. campestris-TTFC vs. H. elongata-TTFC	>0.9999	ns	>0.9999	ns	>0.9999	ns	0.037	*
Naive (BHI) vs. naive (LB + 1% glu)							>0.9999	ns
Naive (BHI) vs. naive (PYE)							>0.9999	ns
Naive (BHI) vs. naive (LB + 1.5% NaCl)							0.9999	ns
Naive (BHI) vs. naive (LB)							>0.9999	ns
Naive (BHI) vs. naive (MB)							>0.9999	ns
S. epi-TTFC vs. naive (LB + 1% glu)							<0.0001	***
S. epi-TTFC vs. naive (PYE)							<0.0001	***
S. epi-TTFC vs. naive (LB + 1.5% NaCl)							<0.0001	***
S. epi-TTFC vs. naive (LB)							<0.0001	***
S. epi-TTFC vs. naive (MB)							<0.0001	***
M. lentus-TTFC vs. naive (LB + 1% glu)							<0.0001	***
M. lentus-TTFC vs. naive (PYE)							<0.0001	***
M. lentus-TTFC vs. naive (LB + 1.5% NaCl)							<0.0001	***
M. lentus-TTFC vs. naive (LB)							<0.0001	***
M. lentus-TTFC vs. naive (MB)							<0.0001	***
Naive (LB + 1% glu) vs. D rad-TTFC							>0.9999	ns
Naive (LB + 1% glu) vs. naive (PYE)							>0.9999	ns
Naive (LB + 1% glu) vs. C. crescentus-TTFC							>0.9999	ns
Naive (LB + 1% glu) vs. naive (LB + 1.5% NaCl)							>0.9999	ns
Naive (LB + 1% glu) vs. V. natriegens-TTFC							>0.9999	ns
Naive (LB + 1% glu) vs. naive (LB)							>0.9999	ns
Naive (LB + 1% glu) vs. B. megaterium-TTFC							>0.9999	ns
Naive (LB + 1% glu) vs. X. campestris-TTFC							>0.9999	ns
Naive (LB + 1% glu) vs. naive (MB)							>0.9999	ns
Naive (LB + 1% glu) vs. H. elongata-TTFC							0.1264	ns
D. radiodurans-TTFC vs. naive (PYE)							>0.9999	ns
D. radiodurans-TTFC vs. naive (LB + 1.5% NaCl)							0.9999	ns
D. radiodurans-TTFC vs. naive (LB)							>0.9999	ns
D. radiodurans-TTFC vs. naive (MB)							>0.9999	ns
Naive (PYE) vs. C. crescentus-TTFC							>0.9999	ns
Naive (PYE) vs. naive (LB + 1.5% NaCl)							0.9999	ns
Naive (PYE) vs. V. natriegens-TTFC							0.9929	ns
Naive (PYE) vs. naive (LB)							>0.9999	ns
Naive (PYE) vs. B. megaterium-TTFC							>0.9999	ns
Naive (PYE) vs. X. campestris-TTFC							>0.9999	ns
Naive (PYE) vs. naive (MB)							>0.9999	ns
Naive (PYE) vs. H. elongata-TTFC							0.037	*
C. crescentus-TTFC vs. naive (LB + 1.5% NaCl)							0.9999	ns
C. crescentus-TTFC vs. naive (LB)							>0.9999	ns
C. crescentus-TTFC vs. naive (MB)							>0.9999	ns
Naive (LB + 1.5% NaCl) vs. V. natriegens-TTFC							>0.9999	ns
Naive (LB + 1.5% NaCl) vs. naive (LB)							>0.9999	ns
Naive (LB + 1.5% NaCl) vs. B. megaterium-TTFC							0.9999	ns
Naive (LB + 1.5% NaCl) vs. X. campestris-TTFC							0.9999	ns
Naive (LB + 1.5% NaCl) vs. naive (MB)							0.9999	ns
Naive (LB + 1.5% NaCl) vs. H. elongata-TTFC							0.2337	ns
V. natriegens-TTFC vs. naive (LB)							>0.9999	ns
V. natriegens-TTFC vs. naive (MB)							0.9929	ns
B. megaterium-TTFC vs. naive (MB)							>0.9999	ns
X. campestris-TTFC vs. naive (MB)							>0.9999	ns
Naive (MB) vs. H. elongata-TTFC							0.037	*
Ordinary one-way ANOVA followed by Tukey’s multiple comparisons test
Naive vs. S. epi	>0.9999	ns
Naive vs. S. epi-TTFC	<0.0001	****
Naive vs. M. lentus	>0.9999	ns
Naive vs. M. lentus-TTFC	<0.0001	****
Naive vs. D. radiodurans	>0.9999	ns
Naive vs. D. radiodurans-TTFC	<0.0001	****
Naive vs. C. crescentus	>0.9999	ns
Naive vs. C. crescentus-TTFC	<0.0001	****
Naive vs. V. natriegens	>0.9999	ns
Naive vs. V. natriegens-TTFC	<0.0001	****
Naive vs. B. megaterium	>0.9999	ns
Naive vs. B. megaterium-TTFC	<0.0001	****
Naive vs. X. campestris	>0.9999	ns
Naive vs. X. campestris-TTFC	<0.0001	****
Naive vs. H. elongata	>0.9999	ns
Naive vs. H. elongata-TTFC	<0.0001	****
S. epi vs. S. epi-TTFC	<0.0001	****
S. epi vs. M. lentus	>0.9999	ns
S. epi vs. M. lentus-TTFC	<0.0001	****
S. epi vs. D. radiodurans	>0.9999	ns
S. epi vs. D. radiodurans-TTFC	<0.0001	****
S. epi vs. C. crescentus	>0.9999	ns
S. epi vs. C. crescentus-TTFC	<0.0001	****
S. epi vs. V. natriegens	>0.9999	ns
S. epi vs. V. natriegens-TTFC	<0.0001	****
S. epi vs. B. megaterium	>0.9999	ns
S. epi vs. B. megaterium-TTFC	<0.0001	****
S. epi vs. X. campestris	>0.9999	ns
S. epi vs. X. campestris-TTFC	<0.0001	****
S. epi vs. H. elongata	>0.9999	ns
S. epi vs. H. elongata-TTFC	<0.0001	****
S. epi-TTFC vs. M. lentus	<0.0001	****
S. epi-TTFC vs. M. lentus-TTFC	0.9998	ns
S. epi-TTFC vs. D. radiodurans	<0.0001	****
S. epi-TTFC vs. D. radiodurans-TTFC	0.9997	ns
S. epi-TTFC vs. C. crescentus	<0.0001	****
S. epi-TTFC vs. C. crescentus-TTFC	0.962	ns
S. epi-TTFC vs. V. natriegens	<0.0001	****
S. epi-TTFC vs. V. natriegens-TTFC	0.8309	ns
S. epi-TTFC vs. B. megaterium	<0.0001	****
S. epi-TTFC vs. B. megaterium-TTFC	>0.9999	ns
S. epi-TTFC vs. X. campestris	<0.0001	****
S. epi-TTFC vs. X. campestris-TTFC	0.3925	ns
S. epi-TTFC vs. H. elongata	<0.0001	****
S. epi-TTFC vs. H. elongata-TTFC	0.7941	ns
M. lentus vs. M. lentus-TTFC	<0.0001	****
M. lentus vs. D. radiodurans	>0.9999	ns
M. lentus vs. D. radiodurans-TTFC	<0.0001	****
M. lentus vs. C. crescentus	>0.9999	ns
M. lentus vs. C. crescentus-TTFC	<0.0001	****
M. lentus vs. V. natriegens	>0.9999	ns
M. lentus vs. V. natriegens-TTFC	<0.0001	****
M. lentus vs. B. megaterium	>0.9999	ns
M. lentus vs. B. megaterium-TTFC	<0.0001	****
M. lentus vs. X. campestris	>0.9999	ns
M. lentus vs. X. campestris-TTFC	<0.0001	****
M. lentus vs. H. elongata	>0.9999	ns
M. lentus vs. H. elongata-TTFC	<0.0001	****
M. lentus-TTFC vs. D. radiodurans	<0.0001	****
M. lentus-TTFC vs. D. radiodurans-TTFC	0.8119	ns
M. lentus-TTFC vs. C. crescentus	<0.0001	****
M. lentus-TTFC vs. C. crescentus-TTFC	>0.9999	ns
M. lentus-TTFC vs. V. natriegens	<0.0001	****
M. lentus-TTFC vs. V. natriegens-TTFC	0.9998	ns
M. lentus-TTFC vs. B. megaterium	<0.0001	****
M. lentus-TTFC vs. B. megaterium-TTFC	0.9953	ns
M. lentus-TTFC vs. X. campestris	<0.0001	****
M. lentus-TTFC vs. X. campestris-TTFC	0.956	ns
M. lentus-TTFC vs. H. elongata	<0.0001	****
M. lentus-TTFC vs. H. elongata-TTFC	0.9992	ns
D. radiodurans vs. D. radiodurans-TTFC	<0.0001	****
D. radiodurans vs. C. crescentus	>0.9999	ns
D. radiodurans vs. C. crescentus-TTFC	<0.0001	****
D. radiodurans vs. V. natriegens	>0.9999	ns
D. radiodurans vs. V. natriegens-TTFC	<0.0001	****
D. radiodurans vs. B. megaterium	>0.9999	ns
D. radiodurans vs. B. megaterium-TTFC	<0.0001	****
D. radiodurans vs. X. campestris	>0.9999	ns
D. radiodurans vs. X. campestris-TTFC	<0.0001	****
D. radiodurans vs. H. elongata	>0.9999	ns
D. radiodurans vs. H. elongata-TTFC	<0.0001	****
D. radiodurans-TTFC vs. C. crescentus	<0.0001	****
D. radiodurans-TTFC vs. C. crescentus-TTFC	0.3801	ns
D. radiodurans-TTFC vs. V. natriegens	<0.0001	****
D. radiodurans-TTFC vs. V. natriegens-TTFC	0.1877	ns
D. radiodurans-TTFC vs. B. megaterium	<0.0001	****
D. radiodurans-TTFC vs. B. megaterium-TTFC	>0.9999	ns
D. radiodurans-TTFC vs. X. campestris	<0.0001	****
D. radiodurans-TTFC vs. X. campestris-TTFC	0.0353	*
D. radiodurans-TTFC vs. H. elongata	<0.0001	****
D. radiodurans-TTFC vs. H. elongata-TTFC	0.1849	ns
C. crescentus vs. C. crescentus-TTFC	<0.0001	****
C. crescentus vs. V. natriegens	>0.9999	ns
C. crescentus vs. V. natriegens-TTFC	<0.0001	****
C. crescentus vs. B. megaterium	>0.9999	ns
C. crescentus vs. B. megaterium-TTFC	<0.0001	****
C. crescentus vs. X. campestris	>0.9999	ns
C. crescentus vs. X. campestris-TTFC	<0.0001	****
C. crescentus vs. H. elongata	>0.9999	ns
C. crescentus vs. H. elongata-TTFC	<0.0001	****
C. crescentus-TTFC vs. V. natriegens	<0.0001	****
C. crescentus-TTFC vs. V. natriegens-TTFC	>0.9999	ns
C. crescentus-TTFC vs. B. megaterium	<0.0001	****
C. crescentus-TTFC vs. B. megaterium-TTFC	0.8519	ns
C. crescentus-TTFC vs. X. campestris	<0.0001	****
C. crescentus-TTFC vs. X. campestris-TTFC	0.9998	ns
C. crescentus-TTFC vs. H. elongata	<0.0001	****
C. crescentus-TTFC vs. H. elongata-TTFC	>0.9999	ns
V. natriegens vs. V. natriegens-TTFC	<0.0001	****
V. natriegens vs. B. megaterium	>0.9999	ns
V. natriegens vs. B. megaterium-TTFC	<0.0001	****
V. natriegens vs. X. campestris	>0.9999	ns
V. natriegens vs. X. campestris-TTFC	<0.0001	****
V. natriegens vs. H. elongata	>0.9999	ns
V. natriegens vs. H. elongata-TTFC	<0.0001	****
V. natriegens-TTFC vs. B. megaterium	<0.0001	****
V. natriegens-TTFC vs. B. megaterium-TTFC	0.6252	ns
V. natriegens-TTFC vs. X. campestris	<0.0001	****
V. natriegens-TTFC vs. X. campestris-TTFC	>0.9999	ns
V. natriegens-TTFC vs. H. elongata	<0.0001	****
V. natriegens-TTFC vs. H. elongata-TTFC	>0.9999	ns
B. megaterium vs. B. megaterium-TTFC	<0.0001	****
B. megaterium vs. X. campestris	>0.9999	ns
B. megaterium vs. X. campestris-TTFC	<0.0001	****
B. megaterium vs. H. elongata	>0.9999	ns
B. megaterium vs. H. elongata-TTFC	<0.0001	****
B. megaterium-TTFC vs. X. campestris	<0.0001	****
B. megaterium-TTFC vs. X. campestris-TTFC	0.2136	ns
B. megaterium-TTFC vs. H. elongata	<0.0001	****
B. megaterium-TTFC vs. H. elongata-TTFC	0.5911	ns
X. campestris vs. X. campestris-TTFC	<0.0001	****
X. campestris vs. H. elongata	>0.9999	ns
X. campestris vs. H. elongata-TTFC	<0.0001	****
X. campestris-TTFC vs. H. elongata	<0.0001	****
X. campestris-TTFC vs. H. elongata-TTFC	>0.9999	ns
H. elongata vs. H. elongata-TTFC	<0.0001	****
Figure 2e and Supplementary Figure 7d
Ordinary one-way ANOVA followed by Tukey’s multiple comparisons test
Conditions compared	Serum IgG		NW IgA		BALF IgA		CFU		Serum IgG against live S. epi		Serum IgG against dead S. epi
	P value	Summary	P value	Summary	P value	Summary	P value	Summary	P value	Summary	P value	Summary
Naive vs. S. epi-TTFC (live)	<0.0001	****	0.0001	***	<0.0001	****	<0.0001	***	***	<0.0001	<0.0001	***
Naive vs. S. epi-TTFC (dead)	<0.0001	****	0.5203	ns	0.1174	ns	0.9552	ns	ns	0.9552	0.9539	ns
S. epi-TTFC (live) vs. S. epi-TTFC (dead)	<0.0001	****	<0.0001	****	0.0004	***	<0.0001	***	***	<0.0001	<0.0001	***
Figure 3a and Supplementary Figure 8a
One-way ANOVA followed by Tukey’s multiple comparisons test
Conditions compared	Serum IgG (TTFC)		Nasal wash IgA (TTFC)		BALF IgA (TTFC)		Small intestine IgA (TTFC)		Serum IgG (S epi)		CFU
	P value	Summary	P value	Summary	P value	Summary	P value	Summary	P value	Summary	P value	Summary
Naive vs. Skin and nose	<0.0001	***	<0.0001	***	<0.0001	***	<0.0001	***	<0.0001	***	<0.0001	***
Naive vs. Skin	0.0002	***	0.9864	ns	0.8824	ns	0.9711	ns	<0.0001	***	<0.0001	***
Naive vs. Nose	<0.0001	***	<0.0001	***	<0.0001	***	<0.0001	***	<0.0001	***	0.7348	ns
Skin and nose vs. Skin	<0.0001	***	<0.0001	***	<0.0001	***	<0.0001	***	0.0543	ns	0.4092	ns
Skin and nose vs. Nose	0.6481	ns	0.6551	ns	0.9941	ns	0.9997	ns	0.2718	ns	<0.0001	***
Skin vs. Nose	<0.0001	***	<0.0001	***	<0.0001	***	<0.0001	***	0.8394	ns	<0.0001	***
Figure 3b and Supplementary Figure 8c
One-way ANOVA followed by Tukey’s multiple comparisons test
Conditions compared	Cervical lymph node (2 weeks)		Cervical lymph node (4 weeks)		NALT (4 weeks)		Mediastinal lymph node (4 weeks)		Inguinal lymph node (4 weeks)
	P value	Summary	P value	Summary	P value	Summary	P value	Summary	P value	Summary
Naive vs. Skin and nose	<0.0001	***	<0.0001	***	0.0011	**	0.0118	*	0.7523	ns
Naive vs. Skin	0.0015	**	0.0117	*	0.9572	ns	>0.9999	ns	0.9282	ns
Naive vs. Nose	0.9912	ns	0.9725	ns	0.0041	**	<0.0001	***	0.9965	ns
Skin and nose vs. Skin	0.6852	ns	0.0808	ns	0.0002	***	0.0113	*	0.9804	ns
Skin and nose vs. Nose	0.0001	***	<0.0001	***	0.9734	ns	0.1155	ns	0.862	ns
Skin vs. Nose	0.0038	**	0.0371	*	0.0008	***	<0.0001	***	0.9785	ns
Figure 3c and Supplementary Figure 8d
One-way ANOVA followed by Tukey’s multiple comparisons test
Conditions compared	Naive		Skin and nose
	P value	Summary	P value	Summary
Cervical lymph node vs. NALT	<0.0001	***	<0.0001	***
Cervical lymph node vs. Mediastinal lymph node	0.7543	ns	0.1111	ns
Cervical lymph node vs. Inguinal lymph node	0.5262	ns	0.9648	ns
NALT vs. Mediastinal lymph node	<0.0001	***	0.0018	**
NALT vs. Inguinal lymph node	<0.0001	***	<0.0001	***
Mediastinal lymph node vs. Inguinal lymph node	0.9983	ns	0.038	*
Supplementary Figure 8b
One-way ANOVA followed by Tukey’s multiple comparisons test
Conditions compared	P value	Summary
Naive vs. Skin and nose	0.0003	***
Naive vs. Oral gavage	0.9734	ns
Skin and nose vs. Oral gavage	0.0012	**
Supplementary Figure 9c
Two-way ANOVA followed by Tukey’s multiple comparisons test
Conditions compared	P value	Summary
Naïve: GC B cells vs. Other B cells	0.2359	ns
Naïve: GC B cells vs. Other lymphocytes	0.1028	ns
Naïve: Other B cells vs. Other lymphocytes	0.8871	ns
Colonized: GC B cells vs. Other B cells	<0.0001	***
Colonized: GC B cells vs. Other lymphocytes	<0.0001	***
Colonized: Other B cells vs. Other lymphocytes	0.8401	ns
GC B cells: Naïve vs. Colonized	<0.0001	***
Other B cells: Naïve vs. Colonized	0.6698	ns
Other lymphocyte: Naïve vs. Colonized	0.7408	ns
Supplementary Figure 9f
Repeated measures one-way ANOVA followed by Tukey’s multiple comparisons test
Conditions compared	P value	Summary
Unstained vs. Stained	0.0061	**
Unstained vs. Stained and blocked	0.004	**
Stained vs. Stained and blocked	0.0669	ns
Supplementary Figure 9g
Two-way ANOVA followed by Tukey’s multiple comparisons test
Conditions compared	P value	Summary
GC B cells: Naïve WT vs. Colonized WT	<0.0001	***
GC B cells: Naïve WT vs. Colonized transgenic BCR	0.9478	ns
GC B cells: Colonized WT vs. Colonized transgenic BCR	<0.0001	***
Other B cells: Naïve WT vs. Colonized WT	0.9967	ns
Other B cells: Naïve WT vs. Colonized transgenic BCR	0.996	ns
Other B cells: Colonized WT vs. Colonized transgenic BCR	0.9864	ns
Other lymphocytes: Naïve WT vs. Colonized WT	0.9998	ns
Other lymphocytes: Naïve WT vs. Colonized transgenic BCR	0.9974	ns
Other lymphocytes: Colonized WT vs. Colonized transgenic BCR	0.9985	ns
Naïve WT: GC B cells vs. Other B cells	0.9582	ns
Naïve WT: GC B cells vs. Other lymphocytes	0.999	ns
Naïve WT: Other B cells vs. Other lymphocytes	0.9448	ns
Colonized WT: GC B cells vs. Other B cells	<0.0001	***
Colonized WT: GC B cells vs. Other lymphocytes	<0.0001	***
Colonized WT: Other B cells vs. Other lymphocytes	0.9236	ns
Colonized transgenic BCR: GC B cells vs. Other B cells	0.991	ns
Colonized transgenic BCR: GC B cells vs. Other lymphocytes	0.9609	ns
Colonized transgenic BCR: Other B cells vs. Other lymphocytes	0.9891	ns
Supplementary Figure 9h
Two-way ANOVA followed by Tukey’s multiple comparisons test
Conditions compared	P value	Summary
LM088 colonized mice (left plot)
Unstained: GC B cells vs. Other B cells	>0.9999	ns
Unstained: GC B cells vs. Other lymphocytes	>0.9999	ns
Unstained: Other B cells vs. Other lymphocytes	>0.9999	ns
LM088: GC B cells vs. Other B cells	<0.0001	***
LM088: GC B cells vs. Other lymphocytes	<0.0001	***
LM088: Other B cells vs. Other lymphocytes	0.109	ns
LM088 dAap: GC B cells vs. Other B cells	0.126	ns
LM088 dAap: GC B cells vs. Other lymphocytes	0.1132	ns
LM088 dAap: Other B cells vs. Other lymphocytes	0.9985	ns
LM087: GC B cells vs. Other B cells	0.9432	ns
LM087: GC B cells vs. Other lymphocytes	0.786	ns
LM087: Other B cells vs. Other lymphocytes	0.9397	ns
M lentus: GC B cells vs. Other B cells	0.8061	ns
M lentus: GC B cells vs. Other lymphocytes	0.8688	ns
M lentus: Other B cells vs. Other lymphocytes	0.992	ns
GC B cells: Unstained vs. LM088	<0.0001	***
GC B cells: Unstained vs. LM088 dAap	<0.0001	***
GC B cells: Unstained vs. LM087	0.0018	**
GC B cells: Unstained vs. M lentus	0.0092	**
GC B cells: LM088 vs. LM088 dAap	<0.0001	***
GC B cells: LM088 vs. LM087	<0.0001	***
GC B cells: LM088 vs. M lentus	<0.0001	***
GC B cells: LM088 dAap vs. LM087	0.0472	*
GC B cells: LM088 dAap vs. M lentus	0.0119	*
GC B cells: LM087 vs. M lentus	0.9888	ns
Other B cells: Unstained vs. LM088	0.0696	ns
Other B cells: Unstained vs. LM088 dAap	<0.0001	***
Other B cells: Unstained vs. LM087	0.0056	**
Other B cells: Unstained vs. M lentus	0.0011	**
Other B cells: LM088 vs. LM088 dAap	0.2596	ns
Other B cells: LM088 vs. LM087	0.9065	ns
Other B cells: LM088 vs. M lentus	0.6657	ns
Other B cells: LM088 dAap vs. LM087	0.777	ns
Other B cells: LM088 dAap vs. M lentus	0.9594	ns
Other B cells: LM087 vs. M lentus	0.9899	ns
Other lymphocytes: Unstained vs. LM088	0.9736	ns
Other lymphocytes: Unstained vs. LM088 dAap	<0.0001	***
Other lymphocytes: Unstained vs. LM087	0.016	*
Other lymphocytes: Unstained vs. M lentus	0.0017	**
Other lymphocytes: LM088 vs. LM088 dAap	0.001	***
Other lymphocytes: LM088 vs. LM087	0.0829	ns
Other lymphocytes: LM088 vs. M lentus	0.0127	*
Other lymphocytes: LM088 dAap vs. LM087	0.6037	ns
Other lymphocytes: LM088 dAap vs. M lentus	0.943	ns
Other lymphocytes: LM087 vs. M lentus	0.9594	ns
LM087 colonized mice (right plot)
Unstained: GC B cells vs. Other B cells	>0.9999	ns
Unstained: GC B cells vs. Other lymphocytes	>0.9999	ns
Unstained: Other B cells vs. Other lymphocytes	>0.9999	ns
LM087: GC B cells vs. Other B cells	<0.0001	***
LM087: GC B cells vs. Other lymphocytes	<0.0001	***
LM087: Other B cells vs. Other lymphocytes	0.7497	ns
LM087 dSrtA: GC B cells vs. Other B cells	0.9856	ns
LM087 dSrtA: GC B cells vs. Other lymphocytes	0.9974	ns
LM087 dSrtA: Other B cells vs. Other lymphocytes	0.9712	ns
LM088: GC B cells vs. Other B cells	0.6981	ns
LM088: GC B cells vs. Other lymphocytes	0.0322	*
LM088: Other B cells vs. Other lymphocytes	0.0035	**
M lentus: GC B cells vs. Other B cells	0.6981	ns
M lentus: GC B cells vs. Other lymphocytes	0.5863	ns
M lentus: Other B cells vs. Other lymphocytes	0.9825	ns
GC B cells: Unstained vs. LM087	<0.0001	***
GC B cells: Unstained vs. LM087 dSrtA	<0.0001	***
GC B cells: Unstained vs. LM088	0.0027	**
GC B cells: Unstained vs. M lentus	<0.0001	***
GC B cells: LM087 vs. LM087 dSrtA	<0.0001	***
GC B cells: LM087 vs. LM088	<0.0001	***
GC B cells: LM087 vs. M lentus	0.001	***
GC B cells: LM087 dSrtA vs. LM088	0.0073	**
GC B cells: LM087 dSrtA vs. M lentus	0.8395	ns
GC B cells: LM088 vs. M lentus	0.0003	***
Other B cells: Unstained vs. LM087	<0.0001	***
Other B cells: Unstained vs. LM087 dSrtA	<0.0001	***
Other B cells: Unstained vs. LM088	0.0002	***
Other B cells: Unstained vs. M lentus	<0.0001	***
Other B cells: LM087 vs. LM087 dSrtA	0.985	ns
Other B cells: LM087 vs. LM088	0.1449	ns
Other B cells: LM087 vs. M lentus	0.9775	ns
Other B cells: LM087 dSrtA vs. LM088	0.0437	*
Other B cells: LM087 dSrtA vs. M lentus	>0.9999	ns
Other B cells: LM088 vs. M lentus	0.0375	*
Other lymphocytes: Unstained vs. LM087	<0.0001	***
Other lymphocytes: Unstained vs. LM087 dSrtA	<0.0001	***
Other lymphocytes: Unstained vs. LM088	0.7199	ns
Other lymphocytes: Unstained vs. M lentus	<0.0001	***
Other lymphocytes: LM087 vs. LM087 dSrtA	0.8474	ns
Other lymphocytes: LM087 vs. LM088	<0.0001	***
Other lymphocytes: LM087 vs. M lentus	0.7922	ns
Other lymphocytes: LM087 dSrtA vs. LM088	<0.0001	***
Other lymphocytes: LM087 dSrtA vs. M lentus	>0.9999	ns
Other lymphocytes: LM088 vs. M lentus	<0.0001	***
Figure 3d
Two-way ANOVA followed by Tukey’s multiple comparisons test
	Cervical lymph node (top)		NALT (bottom)
Conditions compared	P value	Summary	P value	Summary
Naïve: GC B cells vs. Other B cells	0.9861	ns	0.7002	ns
Naïve: GC B cells vs. Other lymphocytes	0.2538	ns	0.4925	ns
Naïve: Other B cells vs. Other lymphocytes	0.3279	ns	0.9406	ns
Colonized: GC B cells vs. Other B cells	<0.0001	***	<0.0001	***
Colonized: GC B cells vs. Other lymphocytes	<0.0001	***	0.0001	***
Colonized: Other B cells vs. Other lymphocytes	0.3538	ns	0.8461	ns
GC B cells: Naïve vs. Colonized	<0.0001	***	<0.0001	***
Other B cells: Naïve vs. Colonized	0.9857	ns	0.2371	ns
Other lymphocyte: Naïve vs. Colonized	0.974	ns	0.3333	ns
Supplementary Figure 10a
One-way ANOVA followed by Tukey’s multiple comparisons test
Conditions compared	Serum IgG		Nasal wash IgA		BALF IgA		Mediastinal LN GC %
	P value	Summary	P value	Summary	P value	Summary	P value	Summary
Naive vs. 1 µL	0.9998	ns	>0.9999	ns	>0.9999	ns	0.9698	ns
Naive vs. 5 µL	>0.9999	ns	>0.9999	ns	>0.9999	ns	>0.9999	ns
Naive vs. 10 µL	0.0071	**	0.1141	ns	0.834	ns	>0.9999	ns
Naive vs. 20 µL	<0.0001	***	<0.0001	***	0.0044	**	>0.9999	ns
Naive vs. 30 µL	<0.0001	***	<0.0001	***	0.0475	*	0.3757	ns
Naive vs. Nose swab	<0.0001	***	<0.0001	***	<0.0001	***	<0.0001	***
1 µL vs. 5 µL	0.9998	ns	>0.9999	ns	>0.9999	ns	0.9895	ns
1 µL vs. 10 µL	0.0023	**	0.1035	ns	0.892	ns	0.9795	ns
1 µL vs. 20 µL	<0.0001	***	<0.0001	***	0.0066	**	0.9862	ns
1 µL vs. 30 µL	<0.0001	***	<0.0001	***	0.0665	ns	0.8987	ns
1 µL vs. Nose swab	<0.0001	***	<0.0001	***	<0.0001	***	0.0002	***
5 µL vs. 10 µL	0.0067	**	0.1073	ns	0.8889	ns	>0.9999	ns
5 µL vs. 20 µL	<0.0001	***	<0.0001	***	0.0064	**	>0.9999	ns
5 µL vs. 30 µL	<0.0001	***	<0.0001	***	0.0652	ns	0.5013	ns
5 µL vs. Nose swab	<0.0001	***	<0.0001	***	<0.0001	***	<0.0001	***
10 µL vs. 20 µL	0.0518	ns	0.0092	**	0.1527	ns	>0.9999	ns
10 µL vs. 30 µL	<0.0001	***	0.0048	**	0.5916	ns	0.3973	ns
10 µL vs. Nose swab	<0.0001	***	0.002	**	<0.0001	***	<0.0001	***
20 µL vs. 30 µL	0.0655	ns	>0.9999	ns	0.9803	ns	0.4351	ns
20 µL vs. Nose swab	0.007	**	0.9049	ns	0.0006	***	<0.0001	***
30 µL vs. Nose swab	0.8256	ns	0.9539	ns	<0.0001	***	0.0046	**
Figure 3e and Supplementary Figure 10b
One-way ANOVA followed by Tukey’s multiple comparisons test
Conditions compared	Serum IgG		Nasal wash IgA		BALF IgA		Small intestine		Mediastinal LN GC %
	P value	Summary	P value	Summary	P value	Summary	P value	Summary	P value	Summary
Naive vs. 20 µL OD = 6	<0.0001	***	<0.0001	***	<0.0001	***	<0.0001	***	0.4172	ns
Naive vs. 10 µL OD = 12	<0.0001	***	<0.0001	***	<0.0001	***	<0.0001	***	>0.9999	ns
Naive vs. 5 µL OD = 24	<0.0001	***	<0.0001	***	<0.0001	***	<0.0001	***	>0.9999	ns
Naive vs. 10 µL OD = 18	<0.0001	***	<0.0001	***	<0.0001	***	<0.0001	***	>0.9999	ns
Naive vs. 5 µL OD = 24 asleep	<0.0001	***	<0.0001	***	<0.0001	***	<0.0001	***	0.9031	ns
20 µL OD = 6 vs. 10 µL OD = 12	0.7869	ns	>0.9999	ns	0.9941	ns	0.9996	ns	0.2265	ns
20 µL OD = 6 vs. 5 µL OD = 24	0.4218	ns	0.8613	ns	0.9762	ns	0.5875	ns	0.1879	ns
20 µL OD = 6 vs. 10 µL OD = 18	0.1183	ns	0.1841	ns	0.9947	ns	0.4881	ns	0.2507	ns
20 µL OD = 6 vs. 5 µL OD = 24 asleep	0.0354	*	0.3867	ns	0.3057	ns	0.1201	ns	0.8728	ns
10 µL OD = 12 vs. 5 µL OD = 24	0.993	ns	0.9299	ns	0.788	ns	0.3931	ns	>0.9999	ns
10 µL OD = 12 vs. 10 µL OD = 18	0.774	ns	0.2569	ns	0.8914	ns	0.313	ns	>0.9999	ns
10 µL OD = 12 vs. 5 µL OD = 24 asleep	0.4755	ns	0.4991	ns	0.1064	ns	0.0594	ns	0.8189	ns
5 µL OD = 24 vs. 10 µL OD = 18	0.9669	ns	0.7729	ns	>0.9999	ns	>0.9999	ns	>0.9999	ns
5 µL OD = 24 vs. 5 µL OD = 24 asleep	0.794	ns	0.9587	ns	0.7203	ns	0.9125	ns	0.7807	ns
10 µL OD = 18 vs. 5 µL OD = 24 asleep	0.9976	ns	0.9956	ns	0.6274	ns	0.9712	ns	0.847	ns
Supplementary Figure 11a
One-way ANOVA followed by Tukey’s multiple comparisons test
Conditions compared	Serum IgG		Nasal wash IgA		BALF IgA
	P value	Summary	P value	Summary	P value	Summary
Naive vs. Head + ears swab	0.0002	***	>0.9999	ns	>0.9999	ns
Naive vs. Face swab	0.0247	*	0.3613	ns	0.3613	ns
Naive vs. Ears swab	0.0001	***
Naive vs. Back swab	<0.0001	***
Naive vs. Back spray	<0.0001	***
Head + ears swab vs. Face swab	0.5493	ns	0.3613	ns	0.3613	ns
Head + ears swab vs. Ears swab	>0.9999	ns
Head + ears swab vs. Back swab	0.8063	ns
Head + ears swab vs. Back spray	0.3042	ns
Face swab vs. Ears swab	0.465	ns
Face swab vs. Back swab	0.0803	ns
Face swab vs. Back spray	0.013	*
Ears swab vs. Back swab	0.8747	ns
Ears swab vs. Back spray	0.379	ns
Back swab vs. Back spray	0.9467	ns
Supplementary Figure 11b
One-way ANOVA followed by Tukey’s multiple comparisons test
Conditions compared	Cervical lymph node		Inguinal lymph node
	P value	Summary	P value	Summary
Naive vs. Head + ears swab	<0.0001	***	0.8385	ns
Naive vs. Back swab	0.8765	ns	<0.0001	***
Head + ears swab vs. Back swab	0.0001	***	<0.0001	***
Figure 3g and Supplementary Figure 13c
Two-way ANOVA followed by Tukey’s multiple comparisons test
Conditions compared	Skin: Serum IgG		Nose: Serum IgG		Nose: Nasal wash IgA		Nose: BALF IgA
	P value	Summary	P value	Summary	P value	Summary	P value	Summary
Live S. epi-TTFC vs. Dead S. epi-TTFC	<0.0001	***	0.0044	**	0.0031	**	0.0012	**
Live S. epi-TTFC vs. TTFC protein only	<0.0001	***	<0.0001	***	<0.0001	***	<0.0001	***
Live S. epi-TTFC vs. S. epi mixed with TTFC	<0.0001	***	0.0447	*	0.2387	ns	0.9854	ns
Dead S. epi-TTFC vs. TTFC protein only	0.7867	ns	0.2963	ns	0.2297	ns	0.1054	ns
Dead S. epi-TTFC vs. S. epi mixed with TTFC	0.9996	ns	<0.0001	***	<0.0001	***	0.005	**
TTFC protein only vs. S. epi mixed with TTFC	0.7302	ns	<0.0001	***	<0.0001	***	<0.0001	***
One-way ANOVA followed by Tukey’s multiple comparisons test
Conditions compared	Skin: Serum IgG (high dose)		Nose: Serum IgG (medium dose)		Nose: Nasal wash IgA (medium dose)		CFU (high dose)
	P value	Summary	P value	Summary	P value	Summary	P value	Summary
Naïve vs. Live S. epi-TTFC	<0.0001	***	<0.0001	***	<0.0001	***	0.0013	**
Naïve vs. Dead S. epi-TTFC	>0.9999	ns	0.0323	*	0.2057	ns	0.0562	ns
Naïve vs. TTFC protein only	0.9029	ns	0.9304	ns	>0.9999	ns
Naïve vs. S. epi mixed with TTFC	0.9961	ns	<0.0001	***	<0.0001	***
Live S. epi-TTFC vs. Dead S. epi-TTFC	<0.0001	***	0.1039	ns	0.0335	*	<0.0001	***
Live S. epi-TTFC vs. TTFC protein only	<0.0001	***	<0.0001	***	<0.0001	***
Live S. epi-TTFC vs. S. epi mixed with TTFC	<0.0001	***	0.9412	ns	0.7806	ns
Dead S. epi-TTFC vs. TTFC protein only	0.8754	ns	0.0648	ns	0.2057	ns
Dead S. epi-TTFC vs. S. epi mixed with TTFC	0.9924	ns	0.017	*	0.0015	**
TTFC protein only vs. S. epi mixed with TTFC	0.9878	ns	<0.0001	***	<0.0001	***
Figure 4a and Supplementary Figure 14a
One-way ANOVA followed by Tukey’s multiple comparisons test
Conditions compared	Serum IgG		Nasal wash IgA		BALF IgA		Small intestine IgA
	P value	Summary	P value	Summary	P value	Summary	P value	Summary
Naive vs. Skin 13 col	<0.0001	***	0.6026	ns	0.9995	ns	0.0086	**
Naive vs. Skin 8 col	<0.0001	***	>0.9999	ns	>0.9999	ns	0.4235	ns
Naive vs. Skin 4 col	<0.0001	***
Naive vs. Skin 2 col	<0.0001	***
Naive vs. Nose 8 col	<0.0001	***	<0.0001	***	0.0339	*	<0.0001	***
Naive vs. Nose 4 col	<0.0001	***	<0.0001	***	0.0074	**	<0.0001	***
Naive vs. Nose 2 col	<0.0001	***	0.0175	*	>0.9999	ns	0.1184	ns
Naive vs. Skin and nose 8 col	<0.0001	***	<0.0001	***	0.012	*	<0.0001	***
Naive vs. Skin and nose 4 col	<0.0001	***	<0.0001	***	0.0029	**	<0.0001	***
Naive vs. Skin and nose 2 col	<0.0001	***	0.9226	ns	>0.9999	ns	0.3237	ns
Skin 13 col vs. Skin 8 col	0.8307	ns	0.87	ns	0.984	ns	0.6552	ns
Skin 13 col vs. Skin 4 col	<0.0001	***
Skin 13 col vs. Skin 2 col	<0.0001	***
Skin 13 col vs. Nose 8 col	0.9997	ns	0.0005	***	0.1257	ns	0.1194	ns
Skin 13 col vs. Nose 4 col	0.9962	ns	<0.0001	***	0.0351	*	0.0084	**
Skin 13 col vs. Nose 2 col	0.6149	ns	0.7153	ns	>0.9999	ns	0.9132	ns
Skin 13 col vs. Skin and nose 8 col	0.8842	ns	<0.0001	***	0.0502	ns	0.0236	*
Skin 13 col vs. Skin and nose 4 col	0.8373	ns	<0.0001	***	0.0135	*	0.0091	**
Skin 13 col vs. Skin and nose 2 col	0.0249	*	0.9979	ns	0.9945	ns	0.6306	ns
Skin 8 col vs. Skin 4 col	0.005	**
Skin 8 col vs. Skin 2 col	<0.0001	***
Skin 8 col vs. Nose 8 col	0.3998	ns	<0.0001	***	0.0127	*	0.0013	**
Skin 8 col vs. Nose 4 col	0.222	ns	<0.0001	***	0.0025	**	<0.0001	***
Skin 8 col vs. Nose 2 col	>0.9999	ns	0.0582	ns	0.9956	ns	0.9994	ns
Skin 8 col vs. Skin and nose 8 col	0.0729	ns	<0.0001	***	0.0043	**	0.0002	***
Skin 8 col vs. Skin and nose 4 col	0.0568	ns	<0.0001	***	0.001	***	<0.0001	***
Skin 8 col vs. Skin and nose 2 col	0.7043	ns	0.996	ns	>0.9999	ns	>0.9999	ns
Skin 4 col vs. Skin 2 col	0.0006	***
Skin 4 col vs. Nose 8 col	<0.0001	***
Skin 4 col vs. Nose 4 col	<0.0001	***
Skin 4 col vs. Nose 2 col	0.0054	**
Skin 4 col vs. Skin and nose 8 col	<0.0001	***
Skin 4 col vs. Skin and nose 4 col	<0.0001	***
Skin 4 col vs. Skin and nose 2 col	0.3283	ns
Skin 2 col vs. Nose 8 col	<0.0001	***
Skin 2 col vs. Nose 4 col	<0.0001	***
Skin 2 col vs. Nose 2 col	<0.0001	***
Skin 2 col vs. Skin and nose 8 col	<0.0001	***
Skin 2 col vs. Skin and nose 4 col	<0.0001	***
Skin 2 col vs. Skin and nose 2 col	<0.0001	***
Nose 8 col vs. Nose 4 col	>0.9999	ns	0.9578	ns	>0.9999	ns	0.9862	ns
Nose 8 col vs. Nose 2 col	0.2009	ns	0.0258	*	0.0543	ns	0.0032	**
Nose 8 col vs. Skin and nose 8 col	0.9981	ns	0.9141	ns	>0.9999	ns	0.9981	ns
Nose 8 col vs. Skin and nose 4 col	0.9953	ns	0.9969	ns	0.9861	ns	0.9706	ns
Nose 8 col vs. Skin and nose 2 col	0.0033	**	<0.0001	***	0.0125	*	0.0007	***
Nose 4 col vs. Nose 2 col	0.0862	ns	0.0006	***	0.0114	*	<0.0001	***
Nose 4 col vs. Skin and nose 8 col	0.9997	ns	>0.9999	ns	>0.9999	ns	>0.9999	ns
Nose 4 col vs. Skin and nose 4 col	0.999	ns	>0.9999	ns	0.9995	ns	>0.9999	ns
Nose 4 col vs. Skin and nose 2 col	0.0007	***	<0.0001	***	0.0021	**	<0.0001	***
Nose 2 col vs. Skin and nose 8 col	0.0241	*	0.0007	***	0.0188	*	0.0004	***
Nose 2 col vs. Skin and nose 4 col	0.018	*	0.0032	**	0.0043	**	0.0001	***
Nose 2 col vs. Skin and nose 2 col	0.8039	ns	0.2198	ns	0.9991	ns	0.9996	ns
Skin and nose 8 col vs. Skin and nose 4 col	>0.9999	ns	0.9997	ns	0.9997	ns	>0.9999	ns
Skin and nose 8 col vs. Skin and nose 2 col	0.0002	***	<0.0001	***	0.0039	**	<0.0001	***
Skin and nose 4 col vs. Skin and nose 2 col	0.0001	***	<0.0001	***	0.0008	***	<0.0001	***
Supplementary Figure 14b
One-way ANOVA followed by Tukey’s multiple comparisons test
Conditions compared	Serum IgG		Nasal wash IgA		BALF IgA		Small intestine IgA
	P value	Summary	P value	Summary	P value	Summary	P value	Summary
Naive vs. 2 colonizations (fresh)	0.0002	***	>0.9999	ns	0.9739	ns	0.0752	ns
Naive vs. 4 colonizations (fresh)	<0.0001	***	0.9997	ns	0.5314	ns	0.6264	ns
Naive vs. 6 colonizations (fresh)	<0.0001	***	0.9743	ns	0.352	ns	0.0748	ns
Naive vs. 8 colonizations (fresh)	<0.0001	***	0.0076	**	0.0008	***	0.0002	***
Naive vs. 13 colonizations (fresh)	<0.0001	***	<0.0001	***	<0.0001	***	<0.0001	***
Naive vs. 2 colonizations (frozen)	<0.0001	***	>0.9999	ns	0.9672	ns	0.0815	ns
Naive vs. 4 colonizations (frozen)	0.0001	***	0.9974	ns	0.8868	ns	0.1385	ns
Naive vs. 6 colonizations (frozen)	<0.0001	***	>0.9999	ns	0.9804	ns	0.6276	ns
Naive vs. 8 colonizations (frozen)	<0.0001	***	0.0957	ns	0.0005	***	0.001	**
Naive vs. 13 colonizations (frozen)	<0.0001	***	0.146	ns	0.028	*	0.0004	***
2 colonizations (fresh) vs. 4 colonizations (fresh)	0.4629	ns	>0.9999	ns	0.9966	ns	0.9782	ns
2 colonizations (fresh) vs. 6 colonizations (fresh)	0.6991	ns	0.9959	ns	0.9746	ns	>0.9999	ns
2 colonizations (fresh) vs. 8 colonizations (fresh)	0.0911	ns	0.0161	*	0.0283	*	0.5528	ns
2 colonizations (fresh) vs. 13 colonizations (fresh)	0.0887	ns	<0.0001	***	0.0013	**	0.0006	***
2 colonizations (fresh) vs. 2 colonizations (frozen)	>0.9999	ns	>0.9999	ns	>0.9999	ns	>0.9999	ns
2 colonizations (fresh) vs. 4 colonizations (frozen)	>0.9999	ns	0.9999	ns	>0.9999	ns	>0.9999	ns
2 colonizations (fresh) vs. 6 colonizations (frozen)	0.7417	ns	>0.9999	ns	>0.9999	ns	0.978	ns
2 colonizations (fresh) vs. 8 colonizations (frozen)	0.334	ns	0.1653	ns	0.0152	*	0.8031	ns
2 colonizations (fresh) vs. 13 colonizations (frozen)	0.3216	ns	0.2317	ns	0.2985	ns	0.4528	ns
4 colonizations (fresh) vs. 6 colonizations (fresh)	>0.9999	ns	>0.9999	ns	>0.9999	ns	0.9779	ns
4 colonizations (fresh) vs. 8 colonizations (fresh)	0.9982	ns	0.0496	*	0.2393	ns	0.0577	ns
4 colonizations (fresh) vs. 13 colonizations (fresh)	0.9939	ns	0.0003	***	0.0165	*	<0.0001	***
4 colonizations (fresh) vs. 2 colonizations (frozen)	0.7645	ns	>0.9999	ns	0.9977	ns	0.9823	ns
4 colonizations (fresh) vs. 4 colonizations (frozen)	0.558	ns	>0.9999	ns	>0.9999	ns	0.9969	ns
4 colonizations (fresh) vs. 6 colonizations (frozen)	>0.9999	ns	>0.9999	ns	0.9949	ns	>0.9999	ns
4 colonizations (fresh) vs. 8 colonizations (frozen)	>0.9999	ns	0.3496	ns	0.135	ns	0.1656	ns
4 colonizations (fresh) vs. 13 colonizations (frozen)	>0.9999	ns	0.4324	ns	0.7996	ns	0.0588	ns
6 colonizations (fresh) vs. 8 colonizations (fresh)	0.9742	ns	0.165	ns	0.3902	ns	0.5543	ns
6 colonizations (fresh) vs. 13 colonizations (fresh)	0.9518	ns	0.0015	**	0.0339	*	0.0006	***
6 colonizations (fresh) vs. 2 colonizations (frozen)	0.9263	ns	0.9998	ns	0.9801	ns	>0.9999	ns
6 colonizations (fresh) vs. 4 colonizations (frozen)	0.7857	ns	>0.9999	ns	0.9976	ns	>0.9999	ns
6 colonizations (fresh) vs. 6 colonizations (frozen)	>0.9999	ns	0.9984	ns	0.9668	ns	0.9777	ns
6 colonizations (fresh) vs. 8 colonizations (frozen)	0.9998	ns	0.6676	ns	0.2329	ns	0.8043	ns
6 colonizations (fresh) vs. 13 colonizations (frozen)	0.9984	ns	0.7296	ns	0.9108	ns	0.4541	ns
8 colonizations (fresh) vs. 13 colonizations (fresh)	>0.9999	ns	0.6839	ns	0.9634	ns	0.1453	ns
8 colonizations (fresh) vs. 2 colonizations (frozen)	0.2412	ns	0.0362	*	0.0316	*	0.5301	ns
8 colonizations (fresh) vs. 4 colonizations (frozen)	0.1259	ns	0.0813	ns	0.0646	ns	0.3799	ns
8 colonizations (fresh) vs. 6 colonizations (frozen)	0.9627	ns	0.0214	*	0.0249	*	0.0575	ns
8 colonizations (fresh) vs. 8 colonizations (frozen)	>0.9999	ns	0.9995	ns	>0.9999	ns	>0.9999	ns
8 colonizations (fresh) vs. 13 colonizations (frozen)	>0.9999	ns	>0.9999	ns	>0.9999	ns	>0.9999	ns
13 colonizations (fresh) vs. 2 colonizations (frozen)	0.2244	ns	0.0002	***	0.0014	**	0.0005	***
13 colonizations (fresh) vs. 4 colonizations (frozen)	0.1205	ns	0.0006	***	0.0032	**	0.0003	***
13 colonizations (fresh) vs. 6 colonizations (frozen)	0.9354	ns	0.0001	***	0.0011	**	<0.0001	***
13 colonizations (fresh) vs. 8 colonizations (frozen)	0.9999	ns	0.3055	ns	0.999	ns	0.1139	ns
13 colonizations (fresh) vs. 13 colonizations (frozen)	>0.9999	ns	0.4496	ns	0.8287	ns	0.5414	ns
2 colonizations (frozen) vs. 4 colonizations (frozen)	>0.9999	ns	>0.9999	ns	>0.9999	ns	>0.9999	ns
2 colonizations (frozen) vs. 6 colonizations (frozen)	0.9453	ns	>0.9999	ns	>0.9999	ns	0.9821	ns
2 colonizations (frozen) vs. 8 colonizations (frozen)	0.6116	ns	0.2865	ns	0.0169	*	0.7855	ns
2 colonizations (frozen) vs. 13 colonizations (frozen)	0.5727	ns	0.3668	ns	0.3175	ns	0.4341	ns
4 colonizations (frozen) vs. 6 colonizations (frozen)	0.8226	ns	>0.9999	ns	>0.9999	ns	0.9969	ns
4 colonizations (frozen) vs. 8 colonizations (frozen)	0.4137	ns	0.4672	ns	0.0346	*	0.6479	ns
4 colonizations (frozen) vs. 13 colonizations (frozen)	0.3932	ns	0.5479	ns	0.4642	ns	0.3145	ns
6 colonizations (frozen) vs. 8 colonizations (frozen)	0.9995	ns	0.202	ns	0.0134	*	0.165	ns
6 colonizations (frozen) vs. 13 colonizations (frozen)	0.9972	ns	0.2743	ns	0.2771	ns	0.0586	ns
8 colonizations (frozen) vs. 13 colonizations (frozen)	>0.9999	ns	>0.9999	ns	0.9966	ns	0.9998	ns
Two-way ANOVA followed by Tukey’s multiple comparisons test
Conditions compared	Serum IgG (TTFC group)		Serum IgG (SA-TTFC group)
	P value	Summary	P value	Summary
Naive vs. 2 colonizations (fresh)	0.0014	**	<0.0001	***
Naive vs. 4 colonizations (fresh)	<0.0001	***	<0.0001	***
Naive vs. 6 colonizations (fresh)	<0.0001	***	<0.0001	***
Naive vs. 8 colonizations (fresh)	<0.0001	***	<0.0001	***
Naive vs. 13 colonizations (fresh)	<0.0001	***	<0.0001	***
Naive vs. 2 colonizations (frozen)	<0.0001	***	<0.0001	***
Naive vs. 4 colonizations (frozen)	0.0002	***	<0.0001	***
Naive vs. 6 colonizations (frozen)	<0.0001	***	<0.0001	***
Naive vs. 8 colonizations (frozen)	<0.0001	***	<0.0001	***
Naive vs. 13 colonizations (frozen)	<0.0001	***	<0.0001	***
2 colonizations (fresh) vs. 4 colonizations (fresh)	0.1706	ns	0.7568	ns
2 colonizations (fresh) vs. 6 colonizations (fresh)	0.3957	ns	0.601	ns
2 colonizations (fresh) vs. 8 colonizations (fresh)	0.0139	*	0.0422	*
2 colonizations (fresh) vs. 13 colonizations (fresh)	0.01	*	0.0199	*
2 colonizations (fresh) vs. 2 colonizations (frozen)	0.995	ns	0.987	ns
2 colonizations (fresh) vs. 4 colonizations (frozen)	>0.9999	ns	0.9992	ns
2 colonizations (fresh) vs. 6 colonizations (frozen)	0.5663	ns	0.8748	ns
2 colonizations (fresh) vs. 8 colonizations (frozen)	0.1666	ns	0.4266	ns
2 colonizations (fresh) vs. 13 colonizations (frozen)	0.2668	ns	0.6547	ns
4 colonizations (fresh) vs. 6 colonizations (fresh)	>0.9999	ns	>0.9999	ns
4 colonizations (fresh) vs. 8 colonizations (fresh)	0.9973	ns	0.9008	ns
4 colonizations (fresh) vs. 13 colonizations (fresh)	0.9812	ns	0.7128	ns
4 colonizations (fresh) vs. 2 colonizations (frozen)	0.7697	ns	0.9998	ns
4 colonizations (fresh) vs. 4 colonizations (frozen)	0.4765	ns	0.9941	ns
4 colonizations (fresh) vs. 6 colonizations (frozen)	0.9998	ns	>0.9999	ns
4 colonizations (fresh) vs. 8 colonizations (frozen)	>0.9999	ns	>0.9999	ns
4 colonizations (fresh) vs. 13 colonizations (frozen)	>0.9999	ns	>0.9999	ns
6 colonizations (fresh) vs. 8 colonizations (fresh)	0.9511	ns	0.9654	ns
6 colonizations (fresh) vs. 13 colonizations (fresh)	0.8718	ns	0.8409	ns
6 colonizations (fresh) vs. 2 colonizations (frozen)	0.9523	ns	0.9972	ns
6 colonizations (fresh) vs. 4 colonizations (frozen)	0.7713	ns	0.9722	ns
6 colonizations (fresh) vs. 6 colonizations (frozen)	>0.9999	ns	>0.9999	ns
6 colonizations (fresh) vs. 8 colonizations (frozen)	>0.9999	ns	>0.9999	ns
6 colonizations (fresh) vs. 13 colonizations (frozen)	>0.9999	ns	>0.9999	ns
8 colonizations (fresh) vs. 13 colonizations (fresh)	>0.9999	ns	>0.9999	ns
8 colonizations (fresh) vs. 2 colonizations (frozen)	0.1997	ns	0.4854	ns
8 colonizations (fresh) vs. 4 colonizations (frozen)	0.0707	ns	0.2828	ns
8 colonizations (fresh) vs. 6 colonizations (frozen)	0.8653	ns	0.7945	ns
8 colonizations (fresh) vs. 8 colonizations (frozen)	0.9997	ns	0.9987	ns
8 colonizations (fresh) vs. 13 colonizations (frozen)	0.9999	ns	0.9973	ns
13 colonizations (fresh) vs. 2 colonizations (frozen)	0.1403	ns	0.2869	ns
13 colonizations (fresh) vs. 4 colonizations (frozen)	0.0492	*	0.1511	ns
13 colonizations (fresh) vs. 6 colonizations (frozen)	0.7449	ns	0.5685	ns
13 colonizations (fresh) vs. 8 colonizations (frozen)	0.9962	ns	0.9758	ns
13 colonizations (fresh) vs. 13 colonizations (frozen)	0.998	ns	0.9687	ns
2 colonizations (frozen) vs. 4 colonizations (frozen)	>0.9999	ns	>0.9999	ns
2 colonizations (frozen) vs. 6 colonizations (frozen)	0.9888	ns	>0.9999	ns
2 colonizations (frozen) vs. 8 colonizations (frozen)	0.7281	ns	0.9736	ns
2 colonizations (frozen) vs. 13 colonizations (frozen)	0.8164	ns	0.9949	ns
4 colonizations (frozen) vs. 6 colonizations (frozen)	0.8957	ns	0.9993	ns
4 colonizations (frozen) vs. 8 colonizations (frozen)	0.4476	ns	0.8916	ns
4 colonizations (frozen) vs. 13 colonizations (frozen)	0.5743	ns	0.9674	ns
6 colonizations (frozen) vs. 8 colonizations (frozen)	0.999	ns	0.9992	ns
6 colonizations (frozen) vs. 13 colonizations (frozen)	0.9995	ns	>0.9999	ns
8 colonizations (frozen) vs. 13 colonizations (frozen)	>0.9999	ns	>0.9999	ns
Supplementary Figure 14c
Two-way ANOVA followed by Tukey’s multiple comparisons test
Conditions compared	Serum IgG		Nasal wash IgA		BALF IgA		Small intestine IgA
	P value	Summary	P value	Summary	P value	Summary	P value	Summary
Pet shop: Naïve vs. S. epidermidis	<0.0001	***	0.9921	ns	0.15	ns	0.2647	ns
Pet shop: Naïve vs. S. xylosus	<0.0001	***	0.0003	***	0.0077	**	<0.0001	***
Pet shop: S. xylosus vs. S. epidermidis	0.0027	**	0.0004	***	0.3822	ns	<0.0001	***
B6 SPF: Naïve vs. S. epidermidis	<0.0001	***	<0.0001	***	<0.0001	***	<0.0001	***
B6 SPF: Naïve vs. S. xylosus	<0.0001	***	<0.0001	***	<0.0001	***	<0.0001	***
B6 SPF: S. xylosus vs. S. epidermidis	0.9144	ns	0.0538	ns	0.9126	ns	0.9034	ns
Figure 4b
One-way ANOVA followed by Tukey’s multiple comparisons test
Conditions compared	Serum IgG		Nasal wash IgA		BALF IgA		Small intestine IgA
	P value	Summary	P value	Summary	P value	Summary	P value	Summary
Naive vs. Skin	0.9415	ns
Naive vs. Skin with tretinoin	0.0091	**
Naive vs. Nose	<0.0001	***	0.0907	ns	0.7037	ns	0.0024	**
Naive vs. Nose with tretinoin	<0.0001	***	0.0065	**	0.0198	*	<0.0001	***
Naive vs. Skin and nose with tretinoin	<0.0001	***	0.0141	*	0.0414	*	<0.0001	***
Skin vs. Skin with tretinoin	0.0978	ns
Skin vs. Nose	<0.0001	***
Skin vs. Nose with tretinoin	<0.0001	***
Skin vs. Skin and nose with tretinoin	<0.0001	***
Skin with tretinoin vs. Nose	<0.0001	***
Skin with tretinoin vs. Nose with tretinoin	<0.0001	***
Skin with tretinoin vs. Skin and nose with tretinoin	0.0002	***
Nose vs. Nose with tretinoin	0.8001	ns	0.6569	ns	0.194	ns	0.2241	ns
Nose vs. Skin and nose with tretinoin	0.9528	ns	0.8249	ns	0.3239	ns	0.3708	ns
Nose with tretinoin vs. Skin and nose with tretinoin	0.3127	ns	0.9914	ns	0.9904	ns	0.9895	ns
Figure 4d and Supplementary Figure 15e
Welch's t test
Conditions compared	Serum IgG		Nasal wash IgA		BALF IgA		Small intestine IgA
	P value	Summary	P value	Summary	P value	Summary	P value	Summary
Naïve vs. Qbeta	0.0002	***	0.0397	*	0.1886	ns	0.0632	ns
Figure 4d and Supplementary Figure 15g
One-way ANOVA followed by Tukey’s multiple comparisons test
Conditions compared	Serum IgG		Nasal wash IgA
	P value	Summary	P value	Summary
Naïve vs. MBP (azide/alkyne)	<0.0001	***	0.0138	*
Naïve vs. MBP (streptavidin/biotin)	<0.0001	***	0.0002	***
MBP (azide/alkyne) vs. MBP (streptavidin/biotin)	<0.0001	***	0.0578	ns
Welch's t test
Conditions compared	Serum IgG		Nasal wash IgA		BALF IgA		Small intestine IgA
	P value	Summary	P value	Summary	P value	Summary	P value	Summary
Naïve vs. MBP (streptavidin/biotin)					0.002	**	0.0868	ns
Naïve vs. EPA (streptavidin/biotin)	<0.0001	***	0.0752	ns	0.1038	ns	0.3739	ns
Two-way ANOVA followed by pairwise testing with Šidák’s correction for multiple comparisons
Conditions compared	Serum IgG		Nasal wash IgA		BALF IgA		Small intestine IgA
	P value	Summary	P value	Summary	P value	Summary	P value	Summary
TTFC Naive vs. TTFC streptavidin-SpyCatcher	<0.0001	****	<0.0001	****	0.0006	***	<0.0001	****
RVFV Naive vs. RVFV streptavidin-SpyCatcher	<0.0001	****	<0.0001	****	0.0006	***	<0.0001	****
VP4 Naive vs. VP4 streptavidin-SpyCatcher	<0.0001	****	<0.0001	****	0.0006	***	<0.0001	****
VP4 Naive vs. VP4 protein only	>0.9999	ns	0.9998	ns	0.9998	ns	>0.9999	ns
VP4 Naive vs. VP4 mixed	<0.0001	****	0.1393	ns	0.8114	ns	0.5867	ns
VP4 Naive vs VP4 azide/alkyne	<0.0001	****	0.5324	ns	0.9915	ns	>0.9999	ns
VP4 streptavidin-SpyCatcher vs. VP4 protein only	<0.0001	****	<0.0001	****	0.0121	*	0.0012	**
VP4 streptavidin-SpyCatcher vs. VP4 mixed	0.9996	ns	0.0663	ns	0.9126	ns	0.2498	ns
VP4 streptavidin-SpyCatcher vs. VP4 azide/alkyne	0.0014	**	0.01	*	0.545	ns	0.0109	*
VP4 protein only vs. VP4 mixed	<0.0001	****	0.0562	ns	0.4666	ns	0.6104	ns
VP4 protein only vs. VP4 azide/alkyne	0.0005	***	0.249	ns	0.8371	ns	0.9997	ns
VP4 mixed vs. VP4 azide/alkyne	0.0275	*	0.9999	ns	>0.9999	ns	0.9749	ns
