## Supplementary material for "Microbial mechanistic requirements for eliciting a topical and intranasal immune response": Table S2

### Sheet: Sheet1
Supplementary Table 2
Strain number	Name	Source	Gram stain	Growth temperature	Media	O2 requirement	Identifier
1	Staphylococcus epidermidis LM087	Skin commensal, human isolate	Positive	37	BHI	Aerobic	NIHLM087
2	Staphylococcus epidermidis LM088	Skin commensal, human isolate	Positive	37	BHI	Aerobic	NIHLM088
3	Staphylococcus epidermidis LM040	Skin commensal, human isolate	Positive	37	BHI	Aerobic	NIHLM040
4	Staphylococcus epidermidis NHP015	Skin commensal, macaque isolate	Positive	37	BHI	Aerobic	isolated in house
5	Staphylococcus aureus NCTC 8325	Pathogen	Positive	37	BHI	Aerobic	NCTC 8325
6	Staphylococcus aureus UAMS-01	Pathogen	Positive	37	BHI	Aerobic
7	Staphylococcus saprophyticus	found in vaginal microbiome, common cause of UTIs	Positive	37	BHI	Aerobic	ATCC 15305
8	Staphylococcus xylosus	Skin commensal, murine isolate	Positive	37	BHI	Aerobic	isolated in house
9	Mammaliicoccus lentus	Skin commensal, murine isolate	Positive	37	BHI	Aerobic	isolated in house
10	Corynebacterium accolens	Skin commensal	Positive	37	BHI Tween	Aerobic	ATCC 49725
11	Corynebacteriium jeikeium	Skin commensal	Positive	37	BHI Tween	Aerobic	NCTC 11915
12	Bacillus subtilis	Environmental	Positive	37	LB	Aerobic
13	Rhodococus equi	Environmental/Soil, infects horses	Positive	37	BHI	Aerobic
14	Enterococcus faecalis	Gut	Positive	37	BHI	Aerobic	ATCC 70082
15	Bacillus masillioanorexius	Gut	Positive	37	LB	Aerobic	DSM 26092
16	Bacillus amyloquefaciens	Soil	Positive	37	LB	Aerobic
17	Listeria monocytogenes	Pathogen	Positive	37	BHI	Aerobic	ATCC 15313
18	Lactobacillus rhamnosus	Vaginal microbiome, probiotic	Positive	37	MRS	Micro aerobic	ATCC 53103
19	Lactobacillus murinus	Murine isolate	Positive	37	MRS	Micro aerobic
20	Lactobacillus vaginalis	Vaginal microbiome	Positive	37	MRS	Micro aerobic	ATCC 49540
21	Lactobacillus reuteri	Gut commensal	Positive	37	MRS	Micro aerobic
22	Lactobacillus jensenii	Vaginal microbiome	Positive	37	MRS	Micro aerobic
23	Lactococcus lactis	Cheese microbiome	Positive	30	MRS	Micro aerobic	DSMZ 20729
24	Streptococcus gordonii	Oral microbiome	Positive	37	BHI blood	Aerobic
25	Streptococcus spp	Murine isolate	Positive	37	BHI	Aerobic	isolated in house
26	Arthrobacter chloramphenicolicus	Soil	Positive	30	LB	Aerobic	DSM 12829
27	Arthrobacter crystallopoietes	Soil	Positive	30	LB	Aerobic	ATCC 15481
28	Deinococcus radiodurans	Extremophile	Positive	30	LB + 1% glucose	Aerobic	ATCC 13939
29	Ensifer meliloti	Plant symbiont	Negative	30	TY	Aerobic	ATCC 9930
30	Caulobacter crescentus	Aquatic	Negative	30	PYE	Aerobic	ATCC BAA-2331
31	Shewanella oneidensis	Aquatic	Negative	30	TSA	Aerobic	ATCC 700550
32	Vibrio natriegens	Aquatic	Negative	30	LB + 1.5% NaCl	Aerobic	ATCC 14048
33	Arthrobacter globiformis	Soil	Positive	30	LB	Aerobic	ATCC 8010
34	Bacillus pumilis	Soil	Positive	30	LB	Aerobic	ATCC 7061
35	Bacillus megaterium	Soil	Positive	30	LB	Aerobic	ATCC 14581
36	Xanthomonas campestris	Plant pathogen	Negative	30	LB	Aerobic	ncbitaxon:314565
37	Agrobacterium tumefaciens	Plant associated/Soil	Negative	30	LB	Aerobic	GV3101
38	Marinobacter nauticus	Aquatic	Negative	30	Marine broth	Aerobic	ATCC 49840
39	Halomonas elongata	Aquatic	Negative	30	Marine broth	Aerobic	ATCC 33173
40	Escherichia coli BL21(DE3)	Laboratory strain	Negative	37	LB	Aerobic	ncbitaxon:469008
41	Pseudomonas putida	Soil	Negative	30	LB	Aerobic	ATCC 47054
42	Alcaligenes faecalis	Gut/environmental	Negative	37	BHI	Aerobic	NBRC 13111
43	Providencia stuartii	Environmental	Negative	37	LB	Aerobic	ATCC 25827
44	Salmonella enterica	Pathogen	Negative	37	LB	Aerobic	ATCC 13314
45	Pasturella multocida	Pathogen	Negative	37	BHI	Aerobic	ATCC 43137
46	Blautia hanseni	Gut commensal	Positive	37	Columbia blood	Anaerobic	DSMZ20583
47	Bifidobacterium pseudocatenulatum	Gut commensal	Positive	37	Columbia blood	Anaerobic	DSM20438
48	Bifidobacterium adolescentis	Gut commensal	Positive	37	Columbia blood	Anaerobic
49	Bacteroides thetaiotaomicron	Gut commensal	Negative	37	Columbia blood	Anaerobic
50	Bacterioides fragilis	Gut commensal	Negative	37	Columbia blood	Anaerobic
51	Bacterioides vulgatus	Gut commensal	Negative	37	Columbia blood	Anaerobic
52	Dorea longicatena	Gut commensal	Positive	37	Columbia blood	Anaerobic	DSM 13814
53	Prevotella buccalis	Oral microbiome	Negative	37	Columbia blood	Anaerobic	ATCC 35310
54	Clostridium sporogenes	Gut commensal	Positive	37	Columbia blood	Anaerobic	ATCC 15579
55	Clostridium scindens	Gut commensal	Positive	37	Columbia blood	Anaerobic	ATCC 35704
56	Cutibacterium acnes	Skin commensal	Positive	37	BHI/Columbia blood	Anaerobic
57	Cutibacterium avidum	Skin commensal	Positive	37	BHI/Columbia blood	Anaerobic
